# Experimentally-validated correlation analysis reveals new anaerobic methane oxidation partnerships with consortium-level heterogeneity in diazotrophy

**DOI:** 10.1101/2020.04.12.038331

**Authors:** Kyle S. Metcalfe, Ranjani Murali, Sean W. Mullin, Stephanie A. Connon, Victoria J. Orphan

**Affiliations:** Division of Geological and Planetary Sciences, California Institute of Technology, Pasadena, CA USA

## Abstract

Archaeal anaerobic methanotrophs (‘ANME’) and sulfate-reducing Deltaproteobacteria (‘SRB’) form symbiotic multicellular consortia capable of anaerobic methane oxidation (AOM), and in so doing modulate methane flux from marine sediments. The specificity with which ANME associate with particular SRB partners *in situ*, however, is poorly understood. To characterize partnership specificity in ANME-SRB consortia, we applied the correlation inference technique SparCC to 310 16S rRNA Illumina iTag amplicon libraries prepared from Costa Rica sediment samples, uncovering a strong positive correlation between ANME-2b and members of a clade of Deltaproteobacteria we termed SEEP-SRB1g. We confirmed this association by examining 16S rRNA diversity in individual ANME-SRB consortia sorted using flow cytometry and by imaging ANME-SRB consortia with fluorescence *in situ* hybridization (FISH) microscopy using newly-designed probes targeting the SEEP-SRB1g clade. Analysis of genome bins belonging to SEEP-SRB1g revealed the presence of a complete *nifHDK* operon required for diazotrophy, unusual in published genomes of ANME-associated SRB. Active expression of *nifH* in SEEP-SRB1g and diazotrophic activity within ANME-2b/SEEP-SRB1g consortia was then demonstrated by microscopy using hybridization chain-reaction (HCR-) FISH targeting *nifH* transcripts and by FISH-nanoSIMS experiments. NanoSIMS analysis of ANME-2b/SEEP-SRB1g consortia incubated with a headspace containing CH_4_ and ^15^N_2_ revealed differences in cellular ^15^N-enrichment between the two partners that varied between individual consortia, with SEEP-SRB1g cells enriched in ^15^N relative to ANME-2b in one consortium and the opposite pattern observed in others, indicating both ANME-2b and SEEP-SRB1g are capable of nitrogen fixation, but with consortium-specific variation in whether the archaea or bacterial partner is the dominant diazotroph.
