## Supplemental Table 1 for "Experimentally-validated correlation analysis reveals new anaerobic methane oxidation partnerships with consortium-level heterogeneity in diazotrophy"

### Sheet: Sheet1
Sample.ID	SN	DiveNumber	SampleType	Depth (cm below sea floor)	Pushcore	SerializedPC	Location	Activity	Site	Lat	Long	Depth (mbsl)
SAC-9001-1-2cm	9001	AD4906	sediment	01-2cm	PC2	PC1	Mound 12	transition	transition	8.9304	-84.3129	998
SAC-9002-2-3cm	9002	AD4906	sediment	02-3cm	PC2	PC1	Mound 12	transition	transition	8.9304	-84.3129	998
SAC-9003-3-4cm	9003	AD4906	sediment	03-4cm	PC2	PC1	Mound 12	transition	transition	8.9304	-84.3129	998
SAC-9004-4-5cm	9004	AD4906	sediment	04-5cm	PC2	PC1	Mound 12	transition	transition	8.9304	-84.3129	998
SAC-9005-5-6cm	9005	AD4906	sediment	05-6cm	PC2	PC1	Mound 12	transition	transition	8.9304	-84.3129	998
SAC-9006-6-9cm	9006	AD4906	sediment	06-9cm	PC2	PC1	Mound 12	transition	transition	8.9304	-84.3129	998
SAC-9007-9-12cm	9007	AD4906	sediment	09-12cm	PC2	PC1	Mound 12	transition	transition	8.9304	-84.3129	998
SAC-9008-12-15cm	9008	AD4906	sediment	12-15cm	PC2	PC1	Mound 12	transition	transition	8.9304	-84.3129	998
SAC-9009-15-18cm	9009	AD4906	sediment	15-18cm	PC2	PC1	Mound 12	transition	transition	8.9304	-84.3129	998
SAC-9011-0-1cm	9011	AD4906	sediment	00-1cm	PC8	PC2	Mound 12	transition	transition	8.9304	-84.3129	998
SAC-9012-1-2cm	9012	AD4906	sediment	01-2cm	PC8	PC2	Mound 12	transition	transition	8.9304	-84.3129	998
SAC-9013-2-3cm	9013	AD4906	sediment	02-3cm	PC8	PC2	Mound 12	transition	transition	8.9304	-84.3129	998
SAC-9014-3-4cm	9014	AD4906	sediment	03-4cm	PC8	PC2	Mound 12	transition	transition	8.9304	-84.3129	998
SAC-9015-4-5cm	9015	AD4906	sediment	04-5cm	PC8	PC2	Mound 12	transition	transition	8.9304	-84.3129	998
SAC-9016-5-6cm	9016	AD4906	sediment	05-6cm	PC8	PC2	Mound 12	transition	transition	8.9304	-84.3129	998
SAC-9017-6-9cm	9017	AD4906	sediment	06-9cm	PC8	PC2	Mound 12	transition	transition	8.9304	-84.3129	998
SAC-9018-9-12cm	9018	AD4906	sediment	09-12cm	PC8	PC2	Mound 12	transition	transition	8.9304	-84.3129	998
SAC-9019-12-15cm	9019	AD4906	sediment	12-15cm	PC8	PC2	Mound 12	transition	transition	8.9304	-84.3129	998
SAC-9022-0-1cm	9022	AD4906	sediment	00-1cm	PC3	PC3	Mound 12	transition	transition	8.9304	-84.3129	998
SAC-9023-1-2cm	9023	AD4906	sediment	01-2cm	PC3	PC3	Mound 12	transition	transition	8.9304	-84.3129	998
SAC-9024-2-3cm	9024	AD4906	sediment	02-3cm	PC3	PC3	Mound 12	transition	transition	8.9304	-84.3129	998
SAC-9025-3-4cm	9025	AD4906	sediment	03-4cm	PC3	PC3	Mound 12	transition	transition	8.9304	-84.3129	998
SAC-9026-4-5cm	9026	AD4906	sediment	04-5cm	PC3	PC3	Mound 12	transition	transition	8.9304	-84.3129	998
SAC-9027-5-6cm	9027	AD4906	sediment	05-6cm	PC3	PC3	Mound 12	transition	transition	8.9304	-84.3129	998
SAC-9028-6-9cm	9028	AD4906	sediment	06-9cm	PC3	PC3	Mound 12	transition	transition	8.9304	-84.3129	998
SAC-9029-9-12cm	9029	AD4906	sediment	09-12cm	PC3	PC3	Mound 12	transition	transition	8.9304	-84.3129	998
SAC-9030-12-15cm	9030	AD4906	sediment	12-15cm	PC3	PC3	Mound 12	transition	transition	8.9304	-84.3129	998
SAC-9033-0-1cm	9033	AD4907	sediment	00-1cm	PC4	PC4	Mound 12	active	Mussel_Beach	8.9307	-84.3118	991
SAC-9034-1-2cm	9034	AD4907	sediment	01-2cm	PC4	PC4	Mound 12	active	Mussel_Beach	8.9307	-84.3118	991
SAC-9035-2-3cm	9035	AD4907	sediment	02-3cm	PC4	PC4	Mound 12	active	Mussel_Beach	8.9307	-84.3118	991
SAC-9036-3-4cm	9036	AD4907	sediment	03-4cm	PC4	PC4	Mound 12	active	Mussel_Beach	8.9307	-84.3118	991
SAC-9037-4-5cm	9037	AD4907	sediment	04-5cm	PC4	PC4	Mound 12	active	Mussel_Beach	8.9307	-84.3118	991
SAC-9038-5-6cm	9038	AD4907	sediment	05-6cm	PC4	PC4	Mound 12	active	Mussel_Beach	8.9307	-84.3118	991
SAC-9039-6-9cm	9039	AD4907	sediment	06-9cm	PC4	PC4	Mound 12	active	Mussel_Beach	8.9307	-84.3118	991
SAC-9040-9-12cm	9040	AD4907	sediment	09-12cm	PC4	PC4	Mound 12	active	Mussel_Beach	8.9307	-84.3118	991
SAC-9041-12-15cm	9041	AD4907	sediment	12-15cm	PC4	PC4	Mound 12	active	Mussel_Beach	8.9307	-84.3118	991
SAC-9042-15-18cm	9042	AD4907	sediment	15-18cm	PC4	PC4	Mound 12	active	Mussel_Beach	8.9307	-84.3118	991
SAC-9044-0-1cm	9044	AD4907	sediment	00-1cm	PC1	PC5	Mound 12	transition	transition	8.9296	-84.3109	991
SAC-9045-1-2cm	9045	AD4907	sediment	01-2cm	PC1	PC5	Mound 12	transition	transition	8.9296	-84.3109	991
SAC-9046-2-3cm	9046	AD4907	sediment	02-3cm	PC1	PC5	Mound 12	transition	transition	8.9296	-84.3109	991
SAC-9047-3-4cm	9047	AD4907	sediment	03-4cm	PC1	PC5	Mound 12	transition	transition	8.9296	-84.3109	991
SAC-9048-4-5cm	9048	AD4907	sediment	04-5cm	PC1	PC5	Mound 12	transition	transition	8.9296	-84.3109	991
SAC-9049-5-6cm	9049	AD4907	sediment	05-6cm	PC1	PC5	Mound 12	transition	transition	8.9296	-84.3109	991
SAC-9050-6-9cm	9050	AD4907	sediment	06-9cm	PC1	PC5	Mound 12	transition	transition	8.9296	-84.3109	991
SAC-9051-9-12cm	9051	AD4907	sediment	09-12cm	PC1	PC5	Mound 12	transition	transition	8.9296	-84.3109	991
SAC-9052-12-15cm	9052	AD4907	sediment	12-15cm	PC1	PC5	Mound 12	transition	transition	8.9296	-84.3109	991
SAC-9053-15-18cm	9053	AD4907	sediment	15-18cm	PC1	PC5	Mound 12	transition	transition	8.9296	-84.3109	991
SAC-9055-0-1cm	9055	AD4907	sediment	00-1cm	PC8	PC6	Mound 12	active	Mussel_Beach	8.9307	-84.3118	991
SAC-9056-1-2cm	9056	AD4907	sediment	01-2cm	PC8	PC6	Mound 12	active	Mussel_Beach	8.9307	-84.3118	991
SAC-9057-2-3cm	9057	AD4907	sediment	02-3cm	PC8	PC6	Mound 12	active	Mussel_Beach	8.9307	-84.3118	991
SAC-9058-3-4cm	9058	AD4907	sediment	03-4cm	PC8	PC6	Mound 12	active	Mussel_Beach	8.9307	-84.3118	991
SAC-9059-4-5cm	9059	AD4907	sediment	04-5cm	PC8	PC6	Mound 12	active	Mussel_Beach	8.9307	-84.3118	991
SAC-9060-5-6cm	9060	AD4907	sediment	05-6cm	PC8	PC6	Mound 12	active	Mussel_Beach	8.9307	-84.3118	991
SAC-9061-6-9cm	9061	AD4907	sediment	06-9cm	PC8	PC6	Mound 12	active	Mussel_Beach	8.9307	-84.3118	991
SAC-9062-9-12cm	9062	AD4907	sediment	09-12cm	PC8	PC6	Mound 12	active	Mussel_Beach	8.9307	-84.3118	991
SAC-9063-12-15cm	9063	AD4907	sediment	12-15cm	PC8	PC6	Mound 12	active	Mussel_Beach	8.9307	-84.3118	991
SAC-9064-15-18cm	9064	AD4907	sediment	15-18cm	PC8	PC6	Mound 12	active	Mussel_Beach	8.9307	-84.3118	991
SAC-9066-0-1cm	9066	AD4907	sediment	00-1cm	PC3	PC7	Mound 12	active	Mussel_Beach	8.9307	-84.3118	991
SAC-9067-1-2cm	9067	AD4907	sediment	01-2cm	PC3	PC7	Mound 12	active	Mussel_Beach	8.9307	-84.3118	991
SAC-9068-2-3cm	9068	AD4907	sediment	02-3cm	PC3	PC7	Mound 12	active	Mussel_Beach	8.9307	-84.3118	991
SAC-9069-3-4cm	9069	AD4907	sediment	03-4cm	PC3	PC7	Mound 12	active	Mussel_Beach	8.9307	-84.3118	991
SAC-9070-4-5cm	9070	AD4907	sediment	04-5cm	PC3	PC7	Mound 12	active	Mussel_Beach	8.9307	-84.3118	991
SAC-9071-5-6cm	9071	AD4907	sediment	05-6cm	PC3	PC7	Mound 12	active	Mussel_Beach	8.9307	-84.3118	991
SAC-9072-6-9cm	9072	AD4907	sediment	06-9cm	PC3	PC7	Mound 12	active	Mussel_Beach	8.9307	-84.3118	991
SAC-9073-9-12cm	9073	AD4907	sediment	09-12cm	PC3	PC7	Mound 12	active	Mussel_Beach	8.9307	-84.3118	991
SAC-9074-12-15cm	9074	AD4907	sediment	12-15cm	PC3	PC7	Mound 12	active	Mussel_Beach	8.9307	-84.3118	991
SAC-9075-15-18cm	9075	AD4907	sediment	15-18cm	PC3	PC7	Mound 12	active	Mussel_Beach	8.9307	-84.3118	991
SAC-9088-0-1cm	9088	AD4907	sediment	00-1cm	PC14	PC8	Mound 12	transition	transition	8.9296	-84.3109	990
SAC-9089-1-2cm	9089	AD4907	sediment	01-2cm	PC14	PC8	Mound 12	transition	transition	8.9296	-84.3109	990
SAC-9090-2-3cm	9090	AD4907	sediment	02-3cm	PC14	PC8	Mound 12	transition	transition	8.9296	-84.3109	990
SAC-9091-3-4cm	9091	AD4907	sediment	03-4cm	PC14	PC8	Mound 12	transition	transition	8.9296	-84.3109	990
SAC-9092-4-5cm	9092	AD4907	sediment	04-5cm	PC14	PC8	Mound 12	transition	transition	8.9296	-84.3109	990
SAC-9093-5-6cm	9093	AD4907	sediment	05-6cm	PC14	PC8	Mound 12	transition	transition	8.9296	-84.3109	990
SAC-9094-6-9cm	9094	AD4907	sediment	06-9cm	PC14	PC8	Mound 12	transition	transition	8.9296	-84.3109	990
SAC-9095-9-12cm	9095	AD4907	sediment	09-12cm	PC14	PC8	Mound 12	transition	transition	8.9296	-84.3109	990
SAC-9096-12-15cm	9096	AD4907	sediment	12-15cm	PC14	PC8	Mound 12	transition	transition	8.9296	-84.3109	990
SAC-9097-15-18cm	9097	AD4907	sediment	15-18cm	PC14	PC8	Mound 12	transition	transition	8.9296	-84.3109	990
SAC-9100-0-1cm	9100	AD4907	sediment	00-1cm	PC15	PC9	Mound 12	transition	transition	8.9296	-84.3109	990
SAC-9101-1-2cm	9101	AD4907	sediment	01-2cm	PC15	PC9	Mound 12	transition	transition	8.9296	-84.3109	990
SAC-9102-2-3cm	9102	AD4907	sediment	02-3cm	PC15	PC9	Mound 12	transition	transition	8.9296	-84.3109	990
SAC-9103-3-4cm	9103	AD4907	sediment	03-4cm	PC15	PC9	Mound 12	transition	transition	8.9296	-84.3109	990
SAC-9104-4-5cm	9104	AD4907	sediment	04-5cm	PC15	PC9	Mound 12	transition	transition	8.9296	-84.3109	990
SAC-9105-5-6cm	9105	AD4907	sediment	05-6cm	PC15	PC9	Mound 12	transition	transition	8.9296	-84.3109	990
SAC-9106-6-9cm	9106	AD4907	sediment	06-9cm	PC15	PC9	Mound 12	transition	transition	8.9296	-84.3109	990
SAC-9107-9-12cm	9107	AD4907	sediment	09-12cm	PC15	PC9	Mound 12	transition	transition	8.9296	-84.3109	990
SAC-9108-12-15cm	9108	AD4907	sediment	12-15cm	PC15	PC9	Mound 12	transition	transition	8.9296	-84.3109	990
SAC-9111-0-1cm	9111	AD4908	sediment	00-1cm	PC2	PC10	Mound 12	active	Yetisburg	8.9304	-84.3125	997
SAC-9112-1-2cm	9112	AD4908	sediment	01-2cm	PC2	PC10	Mound 12	active	Yetisburg	8.9304	-84.3125	997
SAC-9113-2-3cm	9113	AD4908	sediment	02-3cm	PC2	PC10	Mound 12	active	Yetisburg	8.9304	-84.3125	997
SAC-9114-3-4cm	9114	AD4908	sediment	03-4cm	PC2	PC10	Mound 12	active	Yetisburg	8.9304	-84.3125	997
SAC-9115-4-5cm	9115	AD4908	sediment	04-5cm	PC2	PC10	Mound 12	active	Yetisburg	8.9304	-84.3125	997
SAC-9116-5-6cm	9116	AD4908	sediment	05-6cm	PC2	PC10	Mound 12	active	Yetisburg	8.9304	-84.3125	997
SAC-9117-6-9cm	9117	AD4908	sediment	06-9cm	PC2	PC10	Mound 12	active	Yetisburg	8.9304	-84.3125	997
SAC-9118-9-12cm	9118	AD4908	sediment	09-12cm	PC2	PC10	Mound 12	active	Yetisburg	8.9304	-84.3125	997
SAC-9122-0-1cm	9122	AD4908	sediment	00-1cm	PC4	PC11	Mound 12	transition	transition	8.9314	-84.3118	997
SAC-9123-1-2cm	9123	AD4908	sediment	01-2cm	PC4	PC11	Mound 12	transition	transition	8.9314	-84.3118	997
SAC-9124-2-3cm	9124	AD4908	sediment	02-3cm	PC4	PC11	Mound 12	transition	transition	8.9314	-84.3118	997
SAC-9125-3-4cm	9125	AD4908	sediment	03-4cm	PC4	PC11	Mound 12	transition	transition	8.9314	-84.3118	997
SAC-9126-4-5cm	9126	AD4908	sediment	04-5cm	PC4	PC11	Mound 12	transition	transition	8.9314	-84.3118	997
SAC-9127-5-6cm	9127	AD4908	sediment	05-6cm	PC4	PC11	Mound 12	transition	transition	8.9314	-84.3118	997
SAC-9128-6-9cm	9128	AD4908	sediment	06-9cm	PC4	PC11	Mound 12	transition	transition	8.9314	-84.3118	997
SAC-9129-9-12cm	9129	AD4908	sediment	09-12cm	PC4	PC11	Mound 12	transition	transition	8.9314	-84.3118	997
SAC-9130-12-15cm	9130	AD4908	sediment	12-15cm	PC4	PC11	Mound 12	transition	transition	8.9314	-84.3118	997
SAC-9133-0-1cm	9133	AD4908	sediment	00-1cm	PC3	PC12	Mound 12	active	Yetisburg	8.9304	-84.3125	997
SAC-9134-1-2cm	9134	AD4908	sediment	01-2cm	PC3	PC12	Mound 12	active	Yetisburg	8.9304	-84.3125	997
SAC-9135-2-3cm	9135	AD4908	sediment	02-3cm	PC3	PC12	Mound 12	active	Yetisburg	8.9304	-84.3125	997
SAC-9136-3-4cm	9136	AD4908	sediment	03-4cm	PC3	PC12	Mound 12	active	Yetisburg	8.9304	-84.3125	997
SAC-9137-4-5cm	9137	AD4908	sediment	04-5cm	PC3	PC12	Mound 12	active	Yetisburg	8.9304	-84.3125	997
SAC-9138-5-6cm	9138	AD4908	sediment	05-6cm	PC3	PC12	Mound 12	active	Yetisburg	8.9304	-84.3125	997
SAC-9144-0-1cm	9144	AD4908	sediment	00-1cm	PC1	PC13	Mound 12	active	Yetisburg	8.9304	-84.3125	997
SAC-9145-1-2cm	9145	AD4908	sediment	01-2cm	PC1	PC13	Mound 12	active	Yetisburg	8.9304	-84.3125	997
SAC-9146-2-3cm	9146	AD4908	sediment	02-3cm	PC1	PC13	Mound 12	active	Yetisburg	8.9304	-84.3125	997
SAC-9147-3-4cm	9147	AD4908	sediment	03-4cm	PC1	PC13	Mound 12	active	Yetisburg	8.9304	-84.3125	997
SAC-9148-4-5cm	9148	AD4908	sediment	04-5cm	PC1	PC13	Mound 12	active	Yetisburg	8.9304	-84.3125	997
SAC-9149-5-6cm	9149	AD4908	sediment	05-6cm	PC1	PC13	Mound 12	active	Yetisburg	8.9304	-84.3125	997
SAC-9150-6-9cm	9150	AD4908	sediment	06-9cm	PC1	PC13	Mound 12	active	Yetisburg	8.9304	-84.3125	997
SAC-9155-0-1cm	9155	AD4908	sediment	00-1cm	PC14	PC14	Mound 12	active	Yetisburg	8.9304	-84.3125	997
SAC-9156-1-2cm	9156	AD4908	sediment	01-2cm	PC14	PC14	Mound 12	active	Yetisburg	8.9304	-84.3125	997
SAC-9157-2-3cm	9157	AD4908	sediment	02-3cm	PC14	PC14	Mound 12	active	Yetisburg	8.9304	-84.3125	997
SAC-9158-3-4cm	9158	AD4908	sediment	03-4cm	PC14	PC14	Mound 12	active	Yetisburg	8.9304	-84.3125	997
SAC-9159-4-5cm	9159	AD4908	sediment	04-5cm	PC14	PC14	Mound 12	active	Yetisburg	8.9304	-84.3125	997
SAC-9160-5-6cm	9160	AD4908	sediment	05-6cm	PC14	PC14	Mound 12	active	Yetisburg	8.9304	-84.3125	997
SAC-9161-6-9cm	9161	AD4908	sediment	06-9cm	PC14	PC14	Mound 12	active	Yetisburg	8.9304	-84.3125	997
SAC-9162-9-12cm	9162	AD4908	sediment	09-12cm	PC14	PC14	Mound 12	active	Yetisburg	8.9304	-84.3125	997
SAC-9166-0-1cm	9166	AD4908	sediment	00-1cm	PC8	PC15	Mound 12	transition	transition	8.9314	-84.3118	988.7
SAC-9168-2-3cm	9168	AD4908	sediment	02-3cm	PC8	PC15	Mound 12	transition	transition	8.9314	-84.3118	988.7
SAC-9169-3-4cm	9169	AD4908	sediment	03-4cm	PC8	PC15	Mound 12	transition	transition	8.9314	-84.3118	988.7
SAC-9170-4-5cm	9170	AD4908	sediment	04-5cm	PC8	PC15	Mound 12	transition	transition	8.9314	-84.3118	988.7
SAC-9171-5-6cm	9171	AD4908	sediment	05-6cm	PC8	PC15	Mound 12	transition	transition	8.9314	-84.3118	988.7
SAC-9172-6-9cm	9172	AD4908	sediment	06-9cm	PC8	PC15	Mound 12	transition	transition	8.9314	-84.3118	988.7
SAC-9173-9-12cm	9173	AD4908	sediment	09-12cm	PC8	PC15	Mound 12	transition	transition	8.9314	-84.3118	988.7
SAC-9174-12-15cm	9174	AD4908	sediment	12-15cm	PC8	PC15	Mound 12	transition	transition	8.9314	-84.3118	988.7
SAC-9177-0-1cm	9177	AD4908	sediment	00-1cm	PC9	PC16	Mound 12	transition	transition	8.9314	-84.3118	988.7
SAC-9178-1-2cm	9178	AD4908	sediment	01-2cm	PC9	PC16	Mound 12	transition	transition	8.9314	-84.3118	988.7
SAC-9179-2-3cm	9179	AD4908	sediment	02-3cm	PC9	PC16	Mound 12	transition	transition	8.9314	-84.3118	988.7
SAC-9180-3-4cm	9180	AD4908	sediment	03-4cm	PC9	PC16	Mound 12	transition	transition	8.9314	-84.3118	988.7
SAC-9181-4-5cm	9181	AD4908	sediment	04-5cm	PC9	PC16	Mound 12	transition	transition	8.9314	-84.3118	988.7
SAC-9183-6-9cm	9183	AD4908	sediment	06-9cm	PC9	PC16	Mound 12	transition	transition	8.9314	-84.3118	988.7
SAC-9184-9-12cm	9184	AD4908	sediment	09-12cm	PC9	PC16	Mound 12	transition	transition	8.9314	-84.3118	988.7
SAC-9185-12-15cm	9185	AD4908	sediment	12-15cm	PC9	PC16	Mound 12	transition	transition	8.9314	-84.3118	988.7
SAC-9186-15-18cm	9186	AD4908	sediment	15-18cm	PC9	PC16	Mound 12	transition	transition	8.9314	-84.3118	988.7
SAC-9233-0-1cm	9233	AD4910	sediment	00-1cm	PC1	PC20	Mound 12	active	Mussel_Beach	8.9297	-84.3115	988
SAC-9234-1-2cm	9234	AD4910	sediment	01-2cm	PC1	PC20	Mound 12	active	Mussel_Beach	8.9297	-84.3115	988
SAC-9235-2-3cm	9235	AD4910	sediment	02-3cm	PC1	PC20	Mound 12	active	Mussel_Beach	8.9297	-84.3115	988
SAC-9236-3-4cm	9236	AD4910	sediment	03-4cm	PC1	PC20	Mound 12	active	Mussel_Beach	8.9297	-84.3115	988
SAC-9237-4-5cm	9237	AD4910	sediment	04-5cm	PC1	PC20	Mound 12	active	Mussel_Beach	8.9297	-84.3115	988
SAC-9238-5-6cm	9238	AD4910	sediment	05-6cm	PC1	PC20	Mound 12	active	Mussel_Beach	8.9297	-84.3115	988
SAC-9239-6-9cm	9239	AD4910	sediment	06-9cm	PC1	PC20	Mound 12	active	Mussel_Beach	8.9297	-84.3115	988
SAC-9240-9-12cm	9240	AD4910	sediment	09-12cm	PC1	PC20	Mound 12	active	Mussel_Beach	8.9297	-84.3115	988
SAC-9241-12-15cm	9241	AD4910	sediment	12-15cm	PC1	PC20	Mound 12	active	Mussel_Beach	8.9297	-84.3115	988
SAC-9242-15-18cm	9242	AD4910	sediment	15-18cm	PC1	PC20	Mound 12	active	Mussel_Beach	8.9297	-84.3115	988
CR-9277-0-1cm	9277	AD4912	sediment	00-1cm	PC8	PC22	Jaco Scar	active	white_mat	9.1163	-84.8372	988
CR-9278-1-2cm	9278	AD4912	sediment	01-2cm	PC8	PC22	Jaco Scar	active	white_mat	9.1163	-84.8372	988
CR-9279-2-3cm	9279	AD4912	sediment	02-3cm	PC8	PC22	Jaco Scar	active	white_mat	9.1163	-84.8372	988
CR-9280-3-4cm	9280	AD4912	sediment	03-4cm	PC8	PC22	Jaco Scar	active	white_mat	9.1163	-84.8372	988
CR-9281-4-5cm	9281	AD4912	sediment	04-5cm	PC8	PC22	Jaco Scar	active	white_mat	9.1163	-84.8372	988
CR-9282-5-6cm	9282	AD4912	sediment	05-6cm	PC8	PC22	Jaco Scar	active	white_mat	9.1163	-84.8372	988
CR-9283-6-9cm	9283	AD4912	sediment	06-9cm	PC8	PC22	Jaco Scar	active	white_mat	9.1163	-84.8372	988
CR-9284-9-12cm	9284	AD4912	sediment	09-12cm	PC8	PC22	Jaco Scar	active	white_mat	9.1163	-84.8372	988
CR-9285-12-15cm	9285	AD4912	sediment	12-15cm	PC8	PC22	Jaco Scar	active	white_mat	9.1163	-84.8372	988
CR-9286-15-18cm	9286	AD4912	sediment	15-18cm	PC8	PC22	Jaco Scar	active	white_mat	9.1163	-84.8372	988
CR-9287-18-21cm	9287	AD4912	sediment	18-21cm	PC8	PC22	Jaco Scar	active	white_mat	9.1163	-84.8372	988
CR-9288-0-1cm	9288	AD4914	sediment	00-1cm	PC16	PC23	Jaco Scar	inactive	inactive	9.11588	-84.8397	1886
CR-9289-1-2cm	9289	AD4914	sediment	01-2cm	PC16	PC23	Jaco Scar	inactive	inactive	9.11588	-84.8397	1886
CR-9291-3-4cm	9291	AD4914	sediment	03-4cm	PC16	PC23	Jaco Scar	inactive	inactive	9.11588	-84.8397	1886
CR-9292-4-5cm	9292	AD4914	sediment	04-5cm	PC16	PC23	Jaco Scar	inactive	inactive	9.11588	-84.8397	1886
CR-9293-5-6cm	9293	AD4914	sediment	05-6cm	PC16	PC23	Jaco Scar	inactive	inactive	9.11588	-84.8397	1886
CR-9294-6-9cm	9294	AD4914	sediment	06-9cm	PC16	PC23	Jaco Scar	inactive	inactive	9.11588	-84.8397	1886
CR-9295-9-12cm	9295	AD4914	sediment	09-12cm	PC16	PC23	Jaco Scar	inactive	inactive	9.11588	-84.8397	1886
CR-9296-12-15cm	9296	AD4914	sediment	12-15cm	PC16	PC23	Jaco Scar	inactive	inactive	9.11588	-84.8397	1886
CR-9297-15-18cm	9297	AD4914	sediment	15-18cm	PC16	PC23	Jaco Scar	inactive	inactive	9.11588	-84.8397	1886
CR-9300-0-1cm	9300	AD4914	sediment	00-1cm	PC2	PC24	Jaco Scar	transition	active	9.1172	-84.8404	1789
CR-9301-1-2cm	9301	AD4914	sediment	01-2cm	PC2	PC24	Jaco Scar	transition	active	9.1172	-84.8404	1789
CR-9302-2-3cm	9302	AD4914	sediment	02-3cm	PC2	PC24	Jaco Scar	transition	active	9.1172	-84.8404	1789
CR-9303-3-4cm	9303	AD4914	sediment	03-4cm	PC2	PC24	Jaco Scar	transition	active	9.1172	-84.8404	1789
CR-9304-4-5cm	9304	AD4914	sediment	04-5cm	PC2	PC24	Jaco Scar	transition	active	9.1172	-84.8404	1789
CR-9305-5-6cm	9305	AD4914	sediment	05-6cm	PC2	PC24	Jaco Scar	transition	active	9.1172	-84.8404	1789
CR-9306-6-9cm	9306	AD4914	sediment	06-9cm	PC2	PC24	Jaco Scar	transition	active	9.1172	-84.8404	1789
CR-9322-0-1cm	9322	AD4916	sediment	00-1cm	PC4	PC25	Jaco Scar	active	frenulate	9.1181	-84.8413	1746
CR-9323-1-2cm	9323	AD4916	sediment	01-2cm	PC4	PC25	Jaco Scar	active	frenulate	9.1181	-84.8413	1746
CR-9324-2-3cm	9324	AD4916	sediment	02-3cm	PC4	PC25	Jaco Scar	active	frenulate	9.1181	-84.8413	1746
CR-9325-3-4cm	9325	AD4916	sediment	03-4cm	PC4	PC25	Jaco Scar	active	frenulate	9.1181	-84.8413	1746
CR-9326-4-5cm	9326	AD4916	sediment	04-5cm	PC4	PC25	Jaco Scar	active	frenulate	9.1181	-84.8413	1746
CR-9327-5-6cm	9327	AD4916	sediment	05-6cm	PC4	PC25	Jaco Scar	active	frenulate	9.1181	-84.8413	1746
CR-9328-6-9cm	9328	AD4916	sediment	06-9cm	PC4	PC25	Jaco Scar	active	frenulate	9.1181	-84.8413	1746
CR-9329-9-12cm	9329	AD4916	sediment	09-12cm	PC4	PC25	Jaco Scar	active	frenulate	9.1181	-84.8413	1746
CR-9330-12-15cm	9330	AD4916	sediment	12-15cm	PC4	PC25	Jaco Scar	active	frenulate	9.1181	-84.8413	1746
CR-9331-15-18cm	9331	AD4916	sediment	15-18cm	PC4	PC25	Jaco Scar	active	frenulate	9.1181	-84.8413	1746
CR-9333-0-1cm	9333	AD4917	sediment	00-1cm	PC3	PC26	Mound 12	active	Little_Knoll	8.92966	-84.3076	1000
CR-9334-1-2cm	9334	AD4917	sediment	01-2cm	PC3	PC26	Mound 12	active	Little_Knoll	8.92966	-84.3076	1000
CR-9335-2-3cm	9335	AD4917	sediment	02-3cm	PC3	PC26	Mound 12	active	Little_Knoll	8.92966	-84.3076	1000
CR-9336-3-4cm	9336	AD4917	sediment	03-4cm	PC3	PC26	Mound 12	active	Little_Knoll	8.92966	-84.3076	1000
CR-9337-4-5cm	9337	AD4917	sediment	04-5cm	PC3	PC26	Mound 12	active	Little_Knoll	8.92966	-84.3076	1000
CR-9338-5-6cm	9338	AD4917	sediment	05-6cm	PC3	PC26	Mound 12	active	Little_Knoll	8.92966	-84.3076	1000
CR-9339-6-9cm	9339	AD4917	sediment	06-9cm	PC3	PC26	Mound 12	active	Little_Knoll	8.92966	-84.3076	1000
CR-9340-9-12cm	9340	AD4917	sediment	09-12cm	PC3	PC26	Mound 12	active	Little_Knoll	8.92966	-84.3076	1000
CR-9341-12-15cm	9341	AD4917	sediment	12-15cm	PC3	PC26	Mound 12	active	Little_Knoll	8.92966	-84.3076	1000
CR-9342-15-18cm	9342	AD4917	sediment	15-18cm	PC3	PC26	Mound 12	active	Little_Knoll	8.92966	-84.3076	1000
CR-9343-18-21cm	9343	AD4917	sediment	18-21cm	PC3	PC26	Mound 12	active	Little_Knoll	8.92966	-84.3076	1000
CR-9366-0-1cm	9366	AD4919	sediment	00-1cm	PC2	PC27	Quepos Slide	active	active	8.8532	-84.1281	395
CR-9367-1-2cm	9367	AD4919	sediment	01-2cm	PC2	PC27	Quepos Slide	active	active	8.8532	-84.1281	395
CR-9368-2-3cm	9368	AD4919	sediment	02-3cm	PC2	PC27	Quepos Slide	active	active	8.8532	-84.1281	395
CR-9370-4-5cm	9370	AD4919	sediment	04-5cm	PC2	PC27	Quepos Slide	active	active	8.8532	-84.1281	395
CR-9371-5-6cm	9371	AD4919	sediment	05-6cm	PC2	PC27	Quepos Slide	active	active	8.8532	-84.1281	395
CR-9372-6-9cm	9372	AD4919	sediment	06-9cm	PC2	PC27	Quepos Slide	active	active	8.8532	-84.1281	395
CR-9373-9-12cm	9373	AD4919	sediment	09-12cm	PC2	PC27	Quepos Slide	active	active	8.8532	-84.1281	395
CR-9374-12-15cm	9374	AD4919	sediment	12-15cm	PC2	PC27	Quepos Slide	active	active	8.8532	-84.1281	395
CR-9376-18-21cm	9376	AD4919	sediment	18-21cm	PC2	PC27	Quepos Slide	active	active	8.8532	-84.1281	395
CR-9377-0-1cm	9377	AD4919	sediment	00-1cm	PC12	PC28	Quepos Slide	active	bubbling	8.8541	-84.2195	394
CR-9378-1-2cm	9378	AD4919	sediment	01-2cm	PC12	PC28	Quepos Slide	active	bubbling	8.8541	-84.2195	394
CR-9379-2-3cm	9379	AD4919	sediment	02-3cm	PC12	PC28	Quepos Slide	active	bubbling	8.8541	-84.2195	394
CR-9380-3-4cm	9380	AD4919	sediment	03-4cm	PC12	PC28	Quepos Slide	active	bubbling	8.8541	-84.2195	394
CR-9381-4-5cm	9381	AD4919	sediment	04-5cm	PC12	PC28	Quepos Slide	active	bubbling	8.8541	-84.2195	394
CR-9382-5-6cm	9382	AD4919	sediment	05-6cm	PC12	PC28	Quepos Slide	active	bubbling	8.8541	-84.2195	394
CR-9383-6-9cm	9383	AD4919	sediment	06-9cm	PC12	PC28	Quepos Slide	active	bubbling	8.8541	-84.2195	394
CR-9384-9-12cm	9384	AD4919	sediment	09-12cm	PC12	PC28	Quepos Slide	active	bubbling	8.8541	-84.2195	394
CR-9389-1-2cm	9389	AD4919	sediment	01-2cm	PC17	PC29	Quepos Slide	inactive	inactive	8.8525	-84.2147	380
CR-9390-2-3cm	9390	AD4919	sediment	02-3cm	PC17	PC29	Quepos Slide	inactive	inactive	8.8525	-84.2147	380
CR-9391-3-4cm	9391	AD4919	sediment	03-4cm	PC17	PC29	Quepos Slide	inactive	inactive	8.8525	-84.2147	380
CR-9392-4-5cm	9392	AD4919	sediment	04-5cm	PC17	PC29	Quepos Slide	inactive	inactive	8.8525	-84.2147	380
CR-9395-9-12cm	9395	AD4919	sediment	09-12cm	PC17	PC29	Quepos Slide	inactive	inactive	8.8525	-84.2147	380
CR-9396-12-15cm	9396	AD4919	sediment	12-15cm	PC17	PC29	Quepos Slide	inactive	inactive	8.8525	-84.2147	380
CR-9397-15-18cm	9397	AD4919	sediment	15-18cm	PC17	PC29	Quepos Slide	inactive	inactive	8.8525	-84.2147	380
CR-9414-3-4cm	9414	AD4922	sediment	03-4cm	PC11	PC30	Mound 12	transition	Little_Knoll	8.9296	-84.3078	380
CR-9416-5-6cm	9416	AD4922	sediment	05-6cm	PC11	PC30	Mound 12	transition	Little_Knoll	8.9296	-84.3078	380
CR-9417-6-9cm	9417	AD4922	sediment	06-9cm	PC11	PC30	Mound 12	transition	Little_Knoll	8.9296	-84.3078	380
CR-9418-9-12cm	9418	AD4922	sediment	09-12cm	PC11	PC30	Mound 12	transition	Little_Knoll	8.9296	-84.3078	380
CR-9419-12-15cm	9419	AD4922	sediment	12-15cm	PC11	PC30	Mound 12	transition	Little_Knoll	8.9296	-84.3078	380
CR-9420-15-18cm	9420	AD4922	sediment	15-18cm	PC11	PC30	Mound 12	transition	Little_Knoll	8.9296	-84.3078	380
CR-9421-18-21cm	9421	AD4922	sediment	18-21cm	PC11	PC30	Mound 12	transition	Little_Knoll	8.9296	-84.3078	380
AC-9709-AD4906-carb	9709	AD4906	rock	carbonate	R12	N/A	Mound 12	inactive	CR6	8.93102	-84.313	998
AC-9710-AD4906-carb	9710	AD4906	rock	carbonate	R18	N/A	Mound 12	active	Mussel_Beach	8 55.8372	-84 18.7651	998
AC-9714-AD4907-carb-redo	9714	AD4907	rock	carbonate	R13	N/A	Mound 12	active	CR2	8.93035	-84.3125	991
AC-9715-AD4907-carb	9715	AD4907	rock	carbonate	Natural	N/A	Mound 12	transition	CR10	8.93036	-84.3126	991
AC-9720a-AD4907-carb	9720	AD4907	rock	carbonate	Natural	N/A	Mound 12	transition	CR10	8 55.8218	-84 18.7551	991
AC-9720b-AD4907-carb	9720	AD4907	rock	carbonate	Natural	N/A	Mound 12	transition	CR10	8 55.8218	-84 18.7551	991
AC-9723-AD4908-carb	9723	AD4908	rock	carbonate	R1	N/A	Mound 12	active	CR5	8.93062	-84.3128	997
AC-9724-AD4908-carb	9724	AD4908	rock	carbonate	R5	N/A	Mound 12	active		8 55.8533	-84 18.7794	997
AC-9725-AD4908-carb	9725	AD4908	rock	carbonate	R11	N/A	Mound 12	inactive	PC4	8 55.8820	-84 18.7079	997
AC-9726-AD4908-carb	9726	AD4908	rock	carbonate	R3	N/A	Mound 12	inactive		8 55.8267	-84 18.8012	997
AC-9727-AD4908-carb	9727	AD4908	rock	carbonate	R7	N/A	Mound 12	transition		8 55.880	-84 18.7489	997
AC-9728-AD4909-carb	9728	AD4909	rock	carbonate	Natural	N/A	Mound 12	transition		8 55.847	-84 18.756	997
AC-9729-AD4910-carb	9729	AD4910	rock	carbonate	R2	N/A	Mound 12	active		8 55.82074	-84 18 74555	988
AC-9730-AD4910-carb	9730	AD4910	rock	carbonate	R1	N/A	Mound 12	active		8 55.82074	-84 18 74555	988
AC-9731-AD4910-carb	9731	AD4910	rock	carbonate	R4	N/A	Mound 12	inactive		8 55.80446	84 18.68121	988
AC-9732-AD4910-carb	9732	AD4910	rock	carbonate	R3	N/A	Mound 12	inactive		8 55.80446	84 18.68121	988
AC-9770-AD4914-carb	9770	AD4914	rock	carbonate	Natural	N/A	Jaco Scar	active		9.11788	-84.8414	1789
AC-9771-AD4914-carb	9771	AD4916	rock	carbonate	R1	N/A	Jaco Scar	active		9.11809	-84.841303	1746
AC-9771-b-AD4914-carb	9771	AD4916	rock	carbonate	R1	N/A	Jaco Scar	active		9.11809	-84.841303	1746
AC-9772-AD4916-carb	9772	AD4916	rock	carbonate	R2	N/A	Jaco Scar	active		9.11809	-84.841303	1746
AC-9774-AD4916-carb	9774	AD4916	rock	carbonate	BR1	N/A	Jaco Scar	active		9.11803	-84.840957	1746
AC-9784-AD4917-carb	9784	AD4917	rock	carbonate	R1	N/A	Quepos Slide	active		8 55.82399	-84 18.74664	1000
AC-9787-AD4917-carb	9787	AD4917	rock	carbonate	R4	N/A	Quepos Slide	inactive		8 55.86956	-84 18.60269	1000
AC-9790-AD4918-carb	9790	AD4918	rock	carbonate	R3	N/A	Quepos Slide	active		8.94748	-84.313	1000
AC-9791-AD4918-carb	9791	AD4918	rock	carbonate	R4	N/A	Quepos Slide	active		8.94748	-84.313	1000
AC-9792b-AD4918-carb	9792	AD4918	rock	carbonate	R1	N/A	Quepos Slide	active		8.94755	-84.412772	1000
AC-9794-AD4918-carb	9794	AD4918	rock	carbonate	R2	N/A	Quepos Slide	transition		8.94755	-84.412772	1000
AC-9816-AD4919-carb	9816	AD4919	rock	carbonate	R1	N/A	Quepos Slide	active		8 51.189992	-84 13.086400	394
AC-9817-AD4919-carb	9817	AD4919	rock	carbonate	R2	N/A	Quepos Slide	active		8 51.189992	-84 13.086400	394
AC-9819-AD4919-carb	9819	AD4919	rock	carbonate	R9	N/A	Quepos Slide	transition		8 51.1458	-84 12.9105	394
AC-9824-AD4921-carb	9824	AD4921	rock	carbonate	R8	N/A	Quepos Slide	transition		8 51.2337	-84 12.8745	380
AC-9825-AD4921-carb	9825	AD4921	rock	carbonate	R1	N/A	Quepos Slide	transition		8 51.2342	-84 12.8750	380
CR-9833-34-X1	9833	AD4925	xenophyophore	xenophyophore	X1	N/A	SeaMount1	SeaMount1	inactive	8.85342	-85.1279	1780
CR-9833-X2	9833	AD4925	xenophyophore	xenophyophore	X2	N/A	SeaMount1	SeaMount1	inactive	8.85342	-85.1279	1780
CR-9833-X4	9833	AD4925	xenophyophore	xenophyophore	X3	N/A	SeaMount1	SeaMount1	inactive	8.85342	-85.1279	1780
CR-9834-X2	9834	AD4925	xenophyophore	xenophyophore	X4	N/A	SeaMount1	SeaMount1	inactive	8.85655	-85.1322	1584
CR-9834-X2worm	9834	AD4925	xenophyophore	xenophyophore	X4	N/A	SeaMount1	SeaMount1	inactive	8.85655	-85.1322	1584
CR-9834-X4	9834	AD4925	xenophyophore	xenophyophore	X5	N/A	SeaMount1	SeaMount1	inactive	8.85655	-85.1322	1584
SAC-10000-0-1cm	10000	AD4909	sediment	00-1cm	PC5	PC17	Mound 12	active	Mussel_Beach	8.9302	-84.3116	990
SAC-10001-1-2cm	10001	AD4909	sediment	01-2cm	PC5	PC17	Mound 12	active	Mussel_Beach	8.9302	-84.3116	990
SAC-10002-2-3cm	10002	AD4909	sediment	02-3cm	PC5	PC17	Mound 12	active	Mussel_Beach	8.9302	-84.3116	990
SAC-10003-3-4cm	10003	AD4909	sediment	03-4cm	PC5	PC17	Mound 12	active	Mussel_Beach	8.9302	-84.3116	990
SAC-10004-4-5cm	10004	AD4909	sediment	04-5cm	PC5	PC17	Mound 12	active	Mussel_Beach	8.9302	-84.3116	990
SAC-10005-5-6cm	10005	AD4909	sediment	05-6cm	PC5	PC17	Mound 12	active	Mussel_Beach	8.9302	-84.3116	990
SAC-10006-6-9cm	10006	AD4909	sediment	06-9cm	PC5	PC17	Mound 12	active	Mussel_Beach	8.9302	-84.3116	990
SAC-10007-9-12cm	10007	AD4909	sediment	09-12cm	PC5	PC17	Mound 12	active	Mussel_Beach	8.9302	-84.3116	990
SAC-10008-12-15cm	10008	AD4909	sediment	12-15cm	PC5	PC17	Mound 12	active	Mussel_Beach	8.9302	-84.3116	990
SAC-10030-0-1cm	10030	AD4910	sediment	00-1cm	PC8	PC18	Mound 12	active	Mussel_Beach	8.9297	-84.3115	988
SAC-10031-1-2cm	10031	AD4910	sediment	01-2cm	PC8	PC18	Mound 12	active	Mussel_Beach	8.9297	-84.3115	988
SAC-10032-2-3cm	10032	AD4910	sediment	02-3cm	PC8	PC18	Mound 12	active	Mussel_Beach	8.9297	-84.3115	988
SAC-10033-3-4cm	10033	AD4910	sediment	03-4cm	PC8	PC18	Mound 12	active	Mussel_Beach	8.9297	-84.3115	988
SAC-10034-4-5cm	10034	AD4910	sediment	04-5cm	PC8	PC18	Mound 12	active	Mussel_Beach	8.9297	-84.3115	988
SAC-10035-5-6cm	10035	AD4910	sediment	05-6cm	PC8	PC18	Mound 12	active	Mussel_Beach	8.9297	-84.3115	988
SAC-10036-6-9cm	10036	AD4910	sediment	06-9cm	PC8	PC18	Mound 12	active	Mussel_Beach	8.9297	-84.3115	988
SAC-10037-9-12cm	10037	AD4910	sediment	09-12cm	PC8	PC18	Mound 12	active	Mussel_Beach	8.9297	-84.3115	988
SAC-10038-12-15cm	10038	AD4910	sediment	12-15cm	PC8	PC18	Mound 12	active	Mussel_Beach	8.9297	-84.3115	988
SAC-10039-15-18cm	10039	AD4910	sediment	15-18cm	PC8	PC18	Mound 12	active	Mussel_Beach	8.9297	-84.3115	988
SAC-10040-18-21cm	10040	AD4910	sediment	18-21cm	PC8	PC18	Mound 12	active	Mussel_Beach	8.9297	-84.3115	988
SAC-10070-0-1cm	10070	AD4912	sediment	00-1cm	PC6	PC19	Jaco Scar	active	white_mat	9.1163	-84.8372	1811
SAC-10071-1-2cm	10071	AD4912	sediment	01-2cm	PC6	PC19	Jaco Scar	active	white_mat	9.1163	-84.8372	1811
SAC-10072-2-3cm	10072	AD4912	sediment	02-3cm	PC6	PC19	Jaco Scar	active	white_mat	9.1163	-84.8372	1811
SAC-10073-3-4cm	10073	AD4912	sediment	03-4cm	PC6	PC19	Jaco Scar	active	white_mat	9.1163	-84.8372	1811
SAC-10074-4-5cm	10074	AD4912	sediment	04-5cm	PC6	PC19	Jaco Scar	active	white_mat	9.1163	-84.8372	1811
SAC-10075-5-6cm	10075	AD4912	sediment	05-6cm	PC6	PC19	Jaco Scar	active	white_mat	9.1163	-84.8372	1811
SAC-10076-6-9cm	10076	AD4912	sediment	06-9cm	PC6	PC19	Jaco Scar	active	white_mat	9.1163	-84.8372	1811
SAC-10077-9-12cm	10077	AD4912	sediment	09-12cm	PC6	PC19	Jaco Scar	active	white_mat	9.1163	-84.8372	1811
SAC-10078-12-15cm	10078	AD4912	sediment	12-15cm	PC6	PC19	Jaco Scar	active	white_mat	9.1163	-84.8372	1811
SAC-10079-15-18cm	10079	AD4912	sediment	15-18cm	PC6	PC19	Jaco Scar	active	white_mat	9.1163	-84.8372	1811
SAC-10080-18-21cm	10080	AD4912	sediment	18-21cm	PC6	PC19	Jaco Scar	active	white_mat	9.1163	-84.8372	1811
CR-10251-0-1cm	10251	AD4922	sediment	00-1cm	PC3	PC21	Mound 12	inactive	far_away	8.9327	-84.307	1002
CR-10252-1-2cm	10252	AD4922	sediment	01-2cm	PC3	PC21	Mound 12	inactive	far_away	8.9327	-84.307	1002
CR-10253-2-3cm	10253	AD4922	sediment	02-3cm	PC3	PC21	Mound 12	inactive	far_away	8.9327	-84.307	1002
CR-10254-3-4cm	10254	AD4922	sediment	03-4cm	PC3	PC21	Mound 12	inactive	far_away	8.9327	-84.307	1002
CR-10255-4-5cm	10255	AD4922	sediment	04-5cm	PC3	PC21	Mound 12	inactive	far_away	8.9327	-84.307	1002
CR-10256-5-6cm	10256	AD4922	sediment	05-6cm	PC3	PC21	Mound 12	inactive	far_away	8.9327	-84.307	1002
CR-10257-6-9cm	10257	AD4922	sediment	06-9cm	PC3	PC21	Mound 12	inactive	far_away	8.9327	-84.307	1002
CR-10258-9-12cm	10258	AD4922	sediment	09-12cm	PC3	PC21	Mound 12	inactive	far_away	8.9327	-84.307	1002
CR-10259-12-15cm	10259	AD4922	sediment	12-15cm	PC3	PC21	Mound 12	inactive	far_away	8.9327	-84.307	1002
CR-10260-15-18cm	10260	AD4922	sediment	15-18cm	PC3	PC21	Mound 12	inactive	far_away	8.9327	-84.307	1002
CR-10261-18-21cm	10261	AD4922	sediment	18-21cm	PC3	PC21	Mound 12	inactive	far_away	8.9327	-84.307	1002
Additional location and geochemical data can be found at https://www.bco-dmo.org/dataset/715706
