## Supplemental Table 2 for "Experimentally-validated correlation analysis reveals new anaerobic methane oxidation partnerships with consortium-level heterogeneity in diazotrophy"

### Sheet: Sheet1
Probe	Specificity	Sequence (5’ -> 3’)	Position	FA concentration (%, vol/vol)	Hits in target group	Outgroup hits (#)
S-F-SP1g-1443-a-A-23 (Seep1g-1443)	Methane seep SEEP-SRB1g	CCTCTCGCATAAAGCGAGTTAGC	1443 – 1465	35	4/5 (80%)	Desulfatiglans sp. (1), Latescibacteria sp. (1), SEEP SRB1a (1), Desulfobulbus sp. (1), SEEP SRB4 (1)
nifH_Seep1g_43-73_set1a	Seep1g nifH transcripts	GAGGAGGGCAGCAAACGGaaCTGTGTTGTCGTGGA	43 – 73	35	N/A	N/A
nifH_Seep1g_43-73_set1b	Seep1g nifH transcripts	GGCCTGCGACCGTATTtaGAAGAGTCTTCCTTTACG	43 – 73	35	N/A	N/A
nifH_Seep1g_80-110_set2a	Seep1g nifH transcripts	GAGGAGGGCAGCAAACGGaaTTTTCTTTCCCATTT	80 – 110	35	N/A	N/A
nifH_Seep1g_80-110_set2b	Seep1g nifH transcripts	ACAGCCTACGACCATAAtaGAAGAGTCTTCCTTTACG	80 – 110	35	N/A	N/A
nifH_Seep1g_120-150_set3a	Seep1g nifH transcripts	GAGGAGGGCAGCAAACGGaaCCCTCCGAGAAGCAAA	120 – 150	35	N/A	N/A
nifH_Seep1g_120-150_set3b	Seep1g nifH transcripts	CCCTCCGAGAAGCAAAtaGAAGAGTCTTCCTTTACG	120 – 150	35	N/A	N/A
nifH_Seep1g_160-190_set4a	Seep1g nifH transcripts	GAGGAGGGCAGCAAACGGaaCTTCCTCCCTCAGGGT	160 – 190	35	N/A	N/A
nifH_Seep1g_160-190_set4b	Seep1g nifH transcripts	CTTCCTCCCTCAGGGTtaGAAGAGTCTTCCTTTACG	160 – 190	35	N/A	N/A
nifH_Seep1g_320-350_set5a	Seep1g nifH transcripts	GAGGAGGGCAGCAAACGGaaAGGCGCCCAGGGACT	320 – 350	35	N/A	N/A
nifH_Seep1g_320-350_set5b	Seep1g nifH transcripts	CCCTCGGATTCCTCGTtaGAAGAGTCTTCCTTTACG	320 – 350	35	N/A	N/A
