## Supplemental Table 3 for "Experimentally-validated correlation analysis reveals new anaerobic methane oxidation partnerships with consortium-level heterogeneity in diazotrophy"

### Sheet: Incubation_details
Incubation Number	Source Location	Alvin Dive	Pushcore #	Source Bottle	Headspace	15-N Substrate
1	Jacó Scar, Costa Rica	AD4912	PC6	10073-10076	98% CH4 2% N2	15NH4Cl
2	Jacó Scar, Costa Rica	AD4912	PC6	10073-10076	98% CH4 2% N2	15NH4Cl
3	Jacó Scar, Costa Rica	AD4912	PC6	10073-10076	98% CH4 2% N2	15NH4Cl
4	Jacó Scar, Costa Rica	AD4912	PC6	10073-10076	98% CH4 2% N2	15N2
5	Jacó Scar, Costa Rica	AD4912	PC6	10073-10076	98% CH4 2% N2	15N2

### Sheet: Cline_results
Incubation #	Labeled substrate	t=0 d	t=59 d	t=194 d	t=278 d
1	unlabelled	0.0914059			1.38788	0.925253
2	15NH4Cl	0.101983	0.9438		1.56505	1.04337
3	15NH4Cl	0.0905245
4	15N2	0.0931688	0.9191	1.2011	1.05469	0.703129
5	15N2	0.0914059		0.097576	1.4606	0.973733
